# Mutational Biases and Selection in Mitochondrial Genomes: Insights from a Comparative Analysis of Natural and Experimental Populations of *Caenorhabditis elegans*

**DOI:** 10.1101/2025.09.03.674070

**Authors:** Alexandre Schifano, Ulfar Bergthorsson, Vaishali Katju

## Abstract

Spontaneous mutations display biases in their relative frequencies with important consequences for genome structure and composition. While laboratory studies have provided important insights into the spontaneous mutation spectrum, laboratory environments for optimal growth may engender biases that are not representative of natural populations. We analyzed the mitochondrial genomes of 1,524 *Caenorhabditis elegans* natural isolates comprising 550 unique haplotypes to investigate mtDNA polymorphism in the wild. Ancestral reconstruction was used to polarize 2,464 variants (88 indels, 2,376 SNPs) and the results were compared to mutations identified in experimental lines under relaxed selection. MtDNA variant distribution in natural isolates is strongly dependent on site-degeneracy in a manner consistent with purifying selection. There is significant variation in the synonymous and nonsynonymous polymorphism between genes. Specifically, ETC complex I genes are enriched for nonsynonymous polymorphism. The probability of synonymous mutation is higher at sites with flanking G/C nucleotides and the per gene synonymous polymorphism is negatively correlated with A+T-content at the 1^st^ and 2^nd^ codon positions. Furthermore, the 5′ and 3′ ends of genes have both higher A+T-content and less synonymous polymorphism than central regions. There is evidence of natural selection for preferred codons. We identify the first cases of large heteroplasmic mtDNA structural variants in *C. elegans* natural isolates, comprising deletions and duplications. Although some patterns of mtDNA mutational bias are similar between laboratory and natural populations, there exist significant differences. In particular, transversions typically associated with oxidative damage are less common at four-fold degenerate sites in natural populations relative to the laboratory.

**Significance:** Elements of genome structure, such as base composition and DNA strand bias are in large parts caused by the spectrum of spontaneous mutations. However, laboratory estimates of the mutation spectrum can be biased in an artificial environment that favors fast growth and short generation times. Polarized synonymous and rare variants in the mitochondrial genome of 1,524 natural isolates of *Caenorhabditis elegans* were analyzed to test if laboratory estimates of the mutation spectrum are representative of spontaneous mutations in the wild. The genomic distribution of synonymous variants is influenced by (i) base composition differences between and within genes, and (ii) natural selection for preferred codons. Certain categories of mutations, especially G/C → T/A transversions, are underrepresented in natural isolates relative to laboratory experiments. This discrepancy suggests that oxidative DNA damage is not as important a source of mutations in the wild relative to laboratory populations.
