## Supplementary File S1. List of 1,524 C. elegans natural isolates used in this study whose genomic DNA sequences downloaded from CaeNDR. for "Mutational Biases and Selection in Mitochondrial Genomes: Insights from a Comparative Analysis of Natural and Experimental Populations of *Caenorhabditis elegans*"

### Sheet: Sheet 1
Supplementary File S1. List of 1,524 C. elegans natural isolates used in this study whose genomic DNA sequences were downloaded from the CaeNDR database (Crombie et al. 2024). The corresponding isotypes and mitotypes are also provided.
Mitotype	Isotypes	Strains
AB1	AB1	AB1
BRC20067	BRC20067	BRC20067, BRC20113, BRC20558
BRC20263	BRC20263, CB4854, ECA2554, JU3282, NIC3, NIC528, QG2823	QG2823, QG2826
CB4852	CB4852, ED3005, JU1808, TWN2542	TWN2542, TWN2794, TWN2803
CB4856	CB4856	CB4856, ECA260
CB4932	CB4932, JU1212, JU2257, JU2566, JU311, JU3141, JU367, JU440, MY2212, MY2453, MY795, N2, NIC1107, NIC2	NIC2
CX11254	CX11254, CX11262, ECA592	ECA592
CX11264	CX11264, CX11315	CX11268, CX11315
CX11271	CX11271, ECA348, PS2025	PS2025
CX11276	CX11276, CX11285, DL200, ECA250, ECA251, ECA2529, ECA2536, ECA2559, ECA2612, ECA2615, ECA2641, ECA349, ECA930, ED3048, GXW1, JU1172, JU1213, JU1242, JU1440, JU1491, JU1568, JU1586, JU1652, JU1666, JU2141, JU2464, JU2466, JU2478, JU2522, JU2570, JU2838, JU3135, JU3137, JU3140, JU3228, JU3280, JU397, JU778, JU792, KR314, MY1, NIC1119, NIC1698, NIC1779, NIC1810, NIC1812, NIC2021, NIC2076, NIC231, NI…	WN2106, WN2107
CX11292	CX11292	CX11259, CX11292
CX11307	CX11307	CX11307
CX11314	CX11314	CX11314
DL226	DL226	DL226
DL238	DL238	DL238
ECA1069	ECA1069	ECA1069
ECA1074	ECA1074, ECA2546, ECA2549, ECA2595, NIC255	NIC255
ECA1185	ECA1185	ECA1184, ECA1185
ECA1187	ECA1187	ECA1187, ECA1188, ECA1189, ECA1190
ECA1191	ECA1191, ECA1195, ECA1196, ECA1252	ECA1252
ECA1192	ECA1192	ECA1192
ECA1194	ECA1194	ECA1194
ECA1200	ECA1200	ECA1200
ECA1202	ECA1202	ECA1201, ECA1202
ECA1206	ECA1206	ECA1206, ECA1973, ECA1979, ECA1983
ECA1208	ECA1208	ECA1203, ECA1204, ECA1205, ECA1207, ECA1208
ECA1212	ECA1212	ECA1209, ECA1211, ECA1212
ECA1216	ECA1216	ECA1215, ECA1216, ECA1217, ECA1218
ECA1223	ECA1223	ECA1223, ECA1224
ECA1225	ECA1225	ECA1222, ECA1225, ECA1226, ECA1227
ECA1228	ECA1228	ECA1228
ECA1229	ECA1229	ECA1229, ECA1230, ECA1231, ECA1233, ECA1241
ECA1232	ECA1232	ECA1232
ECA1237	ECA1237	ECA1197, ECA1198, ECA1234, ECA1235, ECA1236, ECA1237
ECA1238	ECA1238	ECA1199, ECA1238, ECA1239
ECA1240	ECA1240	ECA1240
ECA1242	ECA1242	ECA1242
ECA1243	ECA1243	ECA1243, ECA2803
ECA1247	ECA1247	ECA1246, ECA1247, ECA1272, ECA1274
ECA1251	ECA1251	ECA1250, ECA1251
ECA1253	ECA1253	ECA1253
ECA1255	ECA1255	ECA1249, ECA1255, ECA1256
ECA1257	ECA1257	ECA1254, ECA1257, ECA1258
ECA1260	ECA1260, ECA1269, ECA1807, ECA1937, ECA1943	ECA1807
ECA1261	ECA1261	ECA1261
ECA1271	ECA1271	ECA1270, ECA1271
ECA1276	ECA1276	ECA1276, ECA1277
ECA1278	ECA1278	ECA1278
ECA1281	ECA1281	ECA1262, ECA1263, ECA1264, ECA1273, ECA1275, ECA1279, ECA1281, ECA1282, ECA1779, ECA1781, ECA1783, ECA1975, ECA1987, ECA1989, ECA1991, ECA1993, ECA2429, ECA2431, ECA2433, ECA2435, ECA2439
ECA1283	ECA1283	ECA1283
ECA1284	ECA1284	ECA1284, ECA1285
ECA1286	ECA1286	ECA1286, ECA1290
ECA1287	ECA1287	ECA1287
ECA1288	ECA1288, ECA2377	ECA1785, ECA2375, ECA2377
ECA1289	ECA1289	ECA1289
ECA1293	ECA1293	ECA1293, ECA1294
ECA1298	ECA1298	ECA1292, ECA1295, ECA1296, ECA1297, ECA1298
ECA1316	ECA1316	ECA1316
ECA1409	ECA1409	ECA1409
ECA1413	ECA1413	ECA1389, ECA1391, ECA1413, ECA1415
ECA1493	ECA1493	ECA1465, ECA1467, ECA1493, ECA1515
ECA1693	ECA1693	ECA1693
ECA1713	ECA1713	ECA1709, ECA1711, ECA1713
ECA1717	ECA1717	ECA1717
ECA1725	ECA1725, ECA2155, ECA2159, ECA2183, XZ1514	XZ1514
ECA1751	ECA1751	ECA1733, ECA1735, ECA1737, ECA1741, ECA1745, ECA1747, ECA1749, ECA1751, ECA1753
ECA1757	ECA1757	ECA1755, ECA1757, ECA2321, ECA2322
ECA1761	ECA1761	ECA1743, ECA1761, ECA1763, ECA1765, ECA1767
ECA1769	ECA1769	ECA1731, ECA1769, ECA1771, ECA1795, ECA1797
ECA1793	ECA1793	ECA1793, ECA2121
ECA1805	ECA1805, ECA2344	ECA2342, ECA2344
ECA1815	ECA1815	ECA1809, ECA1811, ECA1813, ECA1815, ECA1817, ECA1819
ECA1821	ECA1821	ECA1821, ECA1823
ECA1825	ECA1825	ECA1825, ECA1831
ECA1843	ECA1843, ECA2367	ECA2367
ECA1851	ECA1851, ECA1885, ECA1925, ECA2109, ECA2187, ECA2281	ECA2135, ECA2139, ECA2179, ECA2187
ECA1853	ECA1853	ECA1759, ECA1853, ECA1855, ECA1857, ECA1859, ECA2324
ECA1875	ECA1875	ECA1931, ECA1933, ECA1875
ECA1887	ECA1887, ECA2041	ECA2041
ECA1889	ECA1889	ECA1903, ECA1889
ECA1891	ECA1891	ECA1891
ECA189	ECA189	ECA189, ECA190, ECA192, ECA193, ECA394, ECA395, ECA393
ECA1901	ECA1901	ECA1901, ECA1873
ECA1919	ECA1919	ECA1919, ECA1921, ECA1923, ECA1927, ECA1929, ECA1935, ECA1861, ECA1863, ECA1865, ECA1867, ECA1869, ECA1871
ECA191	ECA191	ECA191
ECA1939	ECA1939, ECA1977	ECA1967, ECA1971, ECA1977, ECA1981, ECA1985
ECA1969	ECA1969	ECA1969
ECA1997	ECA1997	ECA1995, ECA1997
ECA2043	ECA2043	ECA2043
ECA2073	ECA2073	ECA2065, ECA2067, ECA2069, ECA2071, ECA2073, ECA2075
ECA2081	ECA2081	ECA1787, ECA1789, ECA2079, ECA2081, ECA2085
ECA2091	ECA2091	ECA1739, ECA2091, ECA2101, ECA2103, ECA2309, ECA2311, ECA2313, ECA2315
ECA2111	ECA2111	ECA1689, ECA1691, ECA1695, ECA2107, ECA2111
ECA2151	ECA2151	ECA1715, ECA1718, ECA1721, ECA2099, ECA2117, ECA2122, ECA2127, ECA2131, ECA2143, ECA2147, ECA2151, ECA2167, ECA2171, ECA2175
ECA2191	ECA2191	ECA2191
ECA2195	ECA2195	ECA2095, ECA2097, ECA2195, ECA2203, ECA2207
ECA2199	ECA2199	ECA2199
ECA2251	ECA2251	ECA2251
ECA2291	ECA2291	ECA2291
ECA2332	ECA2332	ECA2326, ECA2328, ECA2330, ECA2332
ECA2334	ECA2334	ECA2334, ECA2340
ECA2336	ECA2336	ECA1907, ECA1827, ECA1829, ECA1833, ECA1877, ECA2289, ECA2319, ECA2336, ECA2338
ECA2350	ECA2350	ECA2348, ECA2350, ECA2352
ECA2360	ECA2360	ECA2354, ECA2356, ECA2358, ECA2360, ECA2362
ECA2417	ECA2417	ECA2413, ECA2415, ECA2417, ECA2419, ECA2421, ECA2423
ECA2437	ECA2437	ECA2437
ECA243	ECA243
ECA2443	ECA2443, ECA2482	ECA1913, ECA1915, ECA1917, ECA1791, ECA2443, ECA2445
ECA2467	ECA2467	ECA2467
ECA246	ECA246
ECA2473	ECA2473, ECA2489	ECA2247, ECA2489
ECA2475	ECA2475	ECA2475, ECA2477, ECA2479, ECA2485, ECA2487
ECA2481	ECA2481	ECA2481
ECA248	ECA248
ECA2522	ECA2522, ECA2527, ECA2533, ECA640	ECA640
ECA2523	ECA2523, JU2581, JU4082, JU751	JU751, JU755
ECA2551	ECA2551, ECA2555, ECA2594, ECA2672, QG2832, QG2835	QG2834, QG2835
ECA2560	ECA2560	ECA2560
ECA2561	ECA2561	ECA2561, ECA2570, ECA2579, ECA2580, ECA2651
ECA2565	ECA2565	ECA2562, ECA2563, ECA2564, ECA2565, ECA2566, ECA2567
ECA2568	ECA2568, ECA2603	ECA2569, ECA2574, ECA2575, ECA2577, ECA2578, ECA2598, ECA2603, ECA2650
ECA2581	ECA2581	ECA2571, ECA2572, ECA2573, ECA2581
ECA2583	ECA2583	ECA2583
ECA2584	ECA2584	ECA2584, ECA2586, ECA2596, ECA2597
ECA259	ECA259
ECA2601	ECA2601	ECA2599, ECA2600, ECA2601
ECA2602	ECA2602	ECA2602, ECA2654
ECA2607	ECA2607	ECA2607
ECA2609	ECA2609	ECA2558, ECA2609, ECA2610, ECA2675
ECA2648	ECA2648	ECA2648
ECA2656	ECA2656	ECA2656
ECA2660	ECA2660, JU3144	JU3144
ECA2676	ECA2676	ECA2576, ECA2676
ECA347	ECA347	ECA347
ECA363	ECA363	ECA36
ECA369	ECA369	ECA369
ECA36	ECA36, JU3226	JU3226
ECA372	ECA372	ECA372
ECA396	ECA396	ECA396, ECA397, ECA398, ECA399
ECA593	ECA593	ECA593
ECA594	ECA594	ECA594
ECA701	ECA701	ECA701, ECA702
ECA703	ECA703	ECA703
ECA705	ECA705	ECA705, ECA822
ECA706	ECA706	ECA706
ECA710	ECA710	ECA710
ECA712	ECA712	ECA711, ECA712, ECA713, ECA714, ECA715
ECA722	ECA722	ECA722
ECA723	ECA723	ECA723, ECA728, ECA729
ECA724	ECA724	ECA1441, ECA724, ECA725, ECA726, ECA727
ECA730	ECA730	ECA730
ECA732	ECA732	ECA732
ECA733	ECA733	ECA731, ECA733
ECA738	ECA738	ECA734, ECA735, ECA736, ECA737, ECA738
ECA740	ECA740	ECA740
ECA741	ECA741	ECA1878, ECA2307, ECA741
ECA742	ECA742	ECA742
ECA743	ECA743	ECA743
ECA744	ECA744	ECA1210, ECA1213, ECA1214, ECA744
ECA745	ECA745	ECA745, ECA747
ECA746	ECA746	ECA746
ECA760	ECA760, ECA777, ECA778	ECA777
ECA768	ECA768, ECA807, ECA812	ECA768, ECA772
ECA923	ECA923	ECA922, ECA923, ECA924, ECA925, ECA927
ECA928	ECA928	ECA926, ECA928
ED3011	ED3011	ED3011
ED3012	ED3012	ED3010, ED3012, ED3014, ED3015, ED3023, ED3024, ED3028
ED3017	ED3017, QG4004, QG4006, QG4008	QG4008, QG4009
ED3040	ED3040	ED3040
ED3046	ED3046, ED3049	ED3049
ED3052	ED3052	ED3043, ED3052
ED3073	ED3073	ECA571, ECA572, ED3057, ED3072, ED3073, ED3075
ED3077	ED3077	ED3077
EG4347	EG4347	EG4346, EG4347
EG4349	EG4349	EG4348, EG4349
EG4724	EG4724, JU2853, NIC274, WN2082	WN2082, WN2091, WN2101
EG4725	EG4725	EG4725
EG4946	EG4946	EG4680, EG4689, EG4945, EG4946, EG4948, EG4951, EG4957
JR4305	JR4305	JR4305
JT11398	JT11398, JU4098, PB303, RC301, XZ2018	XZ2018
JU1088	JU1088	JU1088
JU1200	JU1200	JU2860, JU1200
JU1246	JU1246, JU1793	JU1246
JU1249	JU1249	JU1249
JU1395	JU1395	ECA589, JU1395
JU1400	JU1400	JU1400
JU1409	JU1409	JU1401, JU1409, JU1410, JU1411
JU1530	JU1530	ECA616, JU1530
JU1543	JU1543	JU1543
JU1581	JU1581, JU2600, JU2610	ECA615, JU1516, JU1522, JU1581, JU1582, JU1807, JU1941
JU1792	JU1792, JU1934	JU1934
JU1896	JU1896	JU1896
JU2001	JU2001	JU2001
JU2007	JU2007, JU847	JU847, JU848
JU2016	JU2016	JU2016
JU2017	JU2017	JU2017
JU2106	JU2106, MY10, MY2535, QW947	QW947
JU2131	JU2131	JU2131
JU2234	JU2234	JU2234
JU2250	JU2250	JU2250
JU2513	JU2513	JU2513
JU2526	JU2526	JU2526
JU2534	JU2534	JU2534
JU2565	JU2565	JU2565
JU2575	JU2575	JU2575
JU2576	JU2576	JU2576
JU2578	JU2578, JU2586, NIC256, NIC259, NIC514	NIC514
JU258	JU258	JU258
JU2592	JU2592	JU2592
JU2593	JU2593	JU2593
JU2800	JU2800	JU2800, JU2802
JU2811	JU2811	JU2811
JU2829	JU2829	JU2828, JU2829, JU2830
JU2841	JU2841	JU2841
JU2862	JU2862	JU2862
JU2866	JU2866	JU2866
JU2878	JU2878	JU2878
JU2879	JU2879	JU2879
JU2906	JU2906	JU2906
JU2907	JU2907	JU2907, JU2908
JU310	JU310	JU299, JU300, JU1026, JU1037, JU1039, JU1040, JU1204, JU1206, JU301, JU302, JU303, JU305, JU306, JU307, JU309, JU310, JU438
JU3125	JU3125	JU3125
JU3132	JU3132	JU3132
JU3134	JU3134	JU3134
JU3166	JU3166	JU3166
JU3167	JU3167	JU3167
JU3169	JU3169	JU3169
JU3224	JU3224	JU3224
JU3225	JU3225	JU3225
JU323	JU323	JU3131, JU322, JU323, JU342, JU347
JU3291	JU3291	JU3291
JU3318	JU3318	JU3318
JU360	JU360	JU360, JU362, JU363, JU364, JU366, JU368, JU369, JU370, JU801
JU3795	JU3795	JU3795
JU4047	JU4047	JU4047, JU4048, JU4054, JU4067, JU4069, JU4072, JU4075
JU4073	JU4073	JU4071, JU4073, JU4074
JU4161	JU4161	JU4145, JU4153, JU4157, JU4158, JU4161, JU4164
JU561	JU561	JU561, JU563
JU642	JU642	JU642, NIC1749, NIC1753, NIC1977, NIC1980, NIC1985, NIC2002, NIC2004, NIC2011, NIC2061
JU774	JU774	JU774
JU775	JU775, NIC1786, NIC1791, NIC1796, NIC1801, NIC1802, NIC1808, NIC195, NIC515	NIC515
JU782	JU782, NIC258, NIC260, NIC261, NIC265, NIC271	NIC271
JU830	JU830, NIC1832	NIC1832
LKC34	LKC34	LKC34
MY16	MY16	MY16
MY18	MY18	MY18, MY6
MY2147	MY2147	MY2143, MY2147
MY23	MY23	BRC20231, JU1171, MY14, MY15, MY2, MY23
MY2530	MY2530, MY679	MY2530
MY2573	MY2573	MY2144, ECA552, MY2142, MY2198, MY2208, MY2224, MY2239, MY2282, MY2294, MY2338, MY2434, MY2443, MY2491, MY2573, MY559, MY579, MY710, MY804, MY934, NIC1604, NIC1699
MY2585	MY2585	MY2585, MY2623
MY2693	MY2693, MY2741	MY2685, MY2693, MY2719
MY2713	MY2713	MY2635, MY2679, MY2689, MY2713, MY803
MY518	MY518	MY518
MY772	MY772	MY772
MY920	MY920	MBA1163, MY2042, MY2097, MY2138, MY2347, MY2373, MY2406, MY2479, MY2688, MY589, MY741, MY887, MY920, MY990
NIC1049	NIC1049	NIC1049
NIC166	NIC166	NIC166
NIC1700	NIC1700	NIC1700
NIC1772	NIC1772	NIC1772
NIC1773	NIC1773	NIC1773
NIC1775	NIC1775	NIC1774, NIC1775
NIC1780	NIC1780, NIC1806, XZ1513	XZ1513, XZ2212
NIC1782	NIC1782	NIC1782
NIC1783	NIC1783	NIC1783
NIC1785	NIC1785	NIC1785
NIC1787	NIC1787	NIC1787
NIC1788	NIC1788	NIC1788, NIC1795
NIC1789	NIC1789	NIC1789
NIC1790	NIC1790	NIC1790
NIC1792	NIC1792	NIC1792
NIC1794	NIC1794	NIC1793, NIC1794
NIC1798	NIC1798	NIC1797, NIC1798
NIC1799	NIC1799	NIC1799
NIC1805	NIC1805	NIC1803, NIC1804, NIC1805
NIC1809	NIC1809	NIC1809
NIC1811	NIC1811	NIC1811
NIC199	NIC199	NIC199, NIC200
NIC1	NIC1	NIC1
NIC207	NIC207, QG2854	QG2852, QG2853, QG2854, QG2856, QG2858, QG2859
NIC236	NIC236	NIC236, NIC237
NIC251	NIC251	NIC251
NIC252	NIC252	NIC252
NIC262	NIC262	NIC262
NIC266	NIC266	NIC266
NIC267	NIC267	NIC267, NIC270
NIC268	NIC268	NIC268
NIC269	NIC269	NIC269
NIC275	NIC275	NIC275
NIC277	NIC277	NIC2
NIC501	NIC501	NIC501
NIC511	NIC511	NIC511
NIC513	NIC513	NIC513
NIC523	NIC523	NIC523
NIC526	NIC526	NIC526
NIC527	NIC527	NIC521, NIC527
NIC529	NIC529	NIC529
PX179	PX179	PX178, PX179
QG2075	QG2075	QG2075
QG2811	QG2811	QG2810, QG2811
QG2813	QG2813	QG2812, QG2813
QG2818	QG2818	QG2818
QG2825	QG2825	QG2825
QG2827	QG2827	QG2827, QG2829
QG2828	QG2828	QG2828
QG2836	QG2836	QG2836
QG2837	QG2837	QG2837
QG2838	QG2838	QG2838
QG2843	QG2843	QG2843
QG2873	QG2873	QG2872, QG2873
QG2874	QG2874	QG2874
QG2875	QG2875	QG2875, QG2876
QG2877	QG2877	QG2877, QG2878
QG2932	QG2932	QG2927, QG2928, QG2931, QG2932
QG4003	QG4003	QG4003
QG4010	QG4010	QG4010, QG4014, QG4019, QG4182, QG4184, QG4185, QG4186
QG4015	QG4015	QG4134, QG4015, QG4016, QG4158, QG4159, QG4160, QG4161
QG4017	QG4017	QG4017
QG4018	QG4018	QG4018
QG4080	QG4080	QG4076, QG4077, QG4078, QG4079, QG4080
QG4103	QG4103	QG4103
QG4135	QG4135	QG4135, QG4162, QG4163
QG4138	QG4138	QG4137, QG4138, QG4139
QG4147	QG4147	QG4147
QG4151	QG4151	QG4151
QG4226	QG4226	QG4166, QG4226
QG4228	QG4228	QG4228
QG536	QG536	QG536, QG537, QG538
QG556	QG556	QG556, QG558
QG557	QG557	QG557
QX1211	QX1211	QX1211, QX1215, QX1216
QX1212	QX1212	QX1213, QX1212, QX1214
QX1791	QX1791	QX1791
QX1792	QX1792	QX1792
QX1793	QX1793	QX1793
QX1794	QX1794	QX1794
WN2001	WN2001	WN2001, WN2010, WN2011, WN2013, WN2014, WN2016, WN2017, WN2018, WN2019, WN2020, WN2021
WN2002	WN2002	WN2002, WN2003
WN2050	WN2050	JU4209, WN2050, WN2056, WN2061, WN2062, WN2067, WN2092, WN2093, WN2098, WN2099, WN2100, WN2102
WN2063	WN2063	WN2063
WN2066	WN2066	WN2059, WN2060, WN2065, WN2066, WN2070, WN2073, WN2074, WN2075, WN2078, WN2079, WN2081, WN2088, WN2089, WN2090, WN2095, WN2119, WN2120
WN2068	WN2068	WN2068, WN2071, WN2080, WN2096
WN2069	WN2069	WN2069
WN2086	WN2086	WN2077, WN2086, WN2103, WN2104, WN2109, WN2110, WN2114, WN2118
WN2117	WN2117	WN2105, WN2111, WN2112, WN2113, WN2115, WN2116, WN2117
XZ1515	XZ1515	XZ1515
XZ1516	XZ1516	XZ1516
XZ1672	XZ1672	XZ1672
XZ1734	XZ1734	XZ1734
XZ1735	XZ1735	XZ1735
XZ2019	XZ2019	XZ2019
XZ2211	XZ2211	XZ2211, XZ2213
